# Activity-resolved microbial community profiling using *rpoB* gene and transcript sequencing

**DOI:** 10.64898/2026.08.25.746930

**Authors:** Fabien Cholet, William T. Sloan, Cindy J. Smith

## Abstract

Determining which members of a microbial community are metabolically active remains a central challenge in microbial ecology. Although the *16S rRNA* gene is the dominant marker for bacterial community profiling, it cannot reliably distinguish active cells from dormant or dead populations. As a result, complementary phylogenetic markers whose transcript abundance more closely reflects cellular activity are needed. Here, we systematically evaluated 80 Bacterial protein-coding marker genes and identified *rpoB*, encoding the β-subunit of bacterial RNA polymerase, as the optimal candidate. We designed a new primer pair (1528F/2041R) from a curated database of 305,274 unique *rpoB* sequences and validated it for quantitative PCR and amplicon sequencing of DNA and RNA templates. The *rpoB* qPCR assay achieved a limit of quantification two orders of magnitude lower than the benchmark *16S rRNA* assay, for which a limit of detection could not be determined because of no-template-control amplification. In soil and sediment communities, *rpoB* recovered community composition comparable to *16S rRNA* while providing a quantitative activity signal: *rpoB* cDNA:DNA ratios correlated significantly with taxon-level transcript abundance (R² = 0.22–0.29, p < 0.001), whereas *16S rRNA* ratios did not (p > 0.5). In a biological activated carbon biofilter experiment, *rpoB* transcript abundance tracked the decline in dissolved organic carbon removal rates across a 72-hour time series (correlation coefficients ∼0.84 and 0.99), whereas *16S rRNA* transcripts were uninformative (correlation coefficients between -0.4 and 0.98). These results establish *rpoB* as a quantitatively robust, activity-responsive complement to *16S rRNA* for linking community composition to ecosystem processes.
