## Supplementary data 1 for "Activity-resolved microbial community profiling using *rpoB* gene and transcript sequencing"

### Sheet: de-novo Primers
Target.gene	Primer	Sequence	Degeneracy	Pairs matching the criteria of this study (highlited per marker gene)
ychF	879f	HVAARGARGYSCGYGCCTGG	288
	880f	VAARGARGYSCGYGCCTGGA	96
	881f	AARGARGYSCGYGCCTGGAC	32
	879r	GYRCCBWBBBKRATSGTCCA	5184
	880r	SGYRCCBWBBBKRATSGTCC	10368
	881r	TSGYRCCBWBBBKRATSGTC	10368
secY	501f	GYACSRYGTTYVTSATGTGG	192
	501r	GTRATYWGYTCRCCSARCCA	128
rpsG	431f	GARGAYRYBCAYMRRATGGC	768
	429f	GYGARGAYRYBCAYMRRATG	1536
	430f	YGARGAYRYBCAYMRRATGG	1536
	345f	MVCGYVRYGARAARWCSATG	2304
	306f	HSRCBYTGGSNMTSCGYTGG	4608
	431r	ABGCYYKGTTSGCYTCDGCC	288
	429r	GCYYKGTTSGCYTCDGCCAT	96
	430r	BGCYYKGTTSGCYTCDGCCA	288
	345r	BYVGCCARRCKYTSDKYCAT	6912
	306r	CKVGMRKMRKYRAYSADCCA	18432
rpsC	63f	RVRMYTGGRABTCBMRCTGG	3456
	64f	VRMYTGGRABTCBMRCTGGT	1728
	600f	DVATCGGYRTBAARGTNTGG	864
	1r	YGGRTKDAYYTTYTGWCCCA	384
	2r	TYGGRTKDAYYTTYTGWCCC	384
	63r	TMNTBBKTRYYDGCRWACCA	13824
	64r	RTMNTBBKTRYYDGCRWACC	27648
	600r	AYYTCRCCYTTRWAGATCCA	64
rpsB	285f	MYTWYRTBAAYSASCGYTGG	1536
	66f	GHCACCARACYMGYHRYTGG	576
	78f	GYHRYTGGAAYCCRAARATG	192	Pair1
	285r	GTSARCRTRCCRCCBARCCA	192
	66r	BGMKYCATYTTYGGRTTCCA	192
	78r	SYRAARATRWABBGMKYCAT	4608
	0r	YKCATDKWDRYDWYDGMCAT	41472
rplC	30f	TVGGHMRVAARVTSGGYATG	2592
	31f	VGGHMRVAARVTSGGYATGA	2592
	30r	TCRKYRAARAYSYGRGTCAT	512
	31r	YTCRKYRAARAYSYGRGTCA	1024
	0r	YYDMYDAYWMYWHYDSTCAT	165888
rplB	674f	GTYCGYGGTGYBGYVATGAA	144
	672f	CMGTYCGYGGTGYBGYVATG	288
	673f	MGTYCGYGGTGYBGYVATGA	288
	674r	GYGGGTGRTCRAYMGGGTTC	32
	672r	GGGTGRTCRAYMGGGTTCAT	16
	673r	YGGGTGRTCRAYMGGGTTCA	32
rplA	363f	TYGCHACBCCDGAYRYGATG	432
	413f	GGHCCDMRHGGYYTRATGCC	864
	412f	VGGHCCDMRHGGYYTRATGC	2592
	411f	TVGGHCCDMRHGGYYTRATG	2592
	363r	ARHYKRCCRACHWYRSSCAT	9216
	413r	TRCCRRYYTTMGGGTTHGGC	192
	412r	RCCRRYYTTMGGGTTHGGCA	192
	411r	CCRRYYTTMGGGTTHGGCAT	96
recA	867f	TYVAVAARDSSGGYKCYTGG	3456
	510f	GYYTGCARGCVCGYYTGATG	96
	78f	TYGGYAARGGYKCSRTCATG	128	Pair 1
	868f	YVAVAARDSSGGYKCYTGGT	3456
	867r	TYRYCVYYRTAGSWRWACCA	3072
	510r	TTRCGCARSGCYTGRSWCAT	128	Pair 1
	78r	KYVYBVTCRCCSAKBYKCAT	20736
	868r	BTYRYCVYYRTAGSWRWACC	9216
prfA	398f	GSYGAYYTGYTBCGSATGTA	192
	397f	CGSYGAYYTGYTBCGSATGT	192
	396f	CCGSYGAYYTGYTBCGSATG	192
	398r	KYTCGGCRTAGYKSDKRTAC	768
	397r	YTCGGCRTAGYKSDKRTACA	384
	396r	TCGGCRTAGYKSDKRTACAT	192
pheS	840f	TSKGYRRVVRYRSSGRCTGG	18432
	840r	SARCCSMVVAYYTCSAKCCA	2304
lepA	1764f	ARGMRGGYAARAARCGSATG	128
	175f	SCARKTBCTSGAYWVBATGG	1728
	174f	MBCARKTBCTSGAYWVBATG	5184
	176f	CARKTBCTSGAYWVBATGGA	864
	1764r	ACVBTRCCGAYYTKYYKCAT	1152
	175r	RCGYTCRCGYTCSAKRTCCA	128
	174r	CGYTCRCGYTCSAKRTCCAT	64
	176r	CRCGYTCRCGYTCSAKRTCC	128
gyrB	99f	TNCGYAARCGYCCSGGYATG	128
	1653f	AYAARGGYYTBGGYGARATG	192
	100f	NCGYAARCGYCCSGGYATGT	128
	101f	CGYAARCGYCCSGGYATGTA	32
	1761f	ARMTSTTYWMBAYSYTGATG	1536
	1763f	MTSTTYWMBAYSYTGATGGG	768
	1762f	RMTSTTYWMBAYSYTGATGG	1536
	1413f	AYCAYARVATCRTYMTCATG	192	Pair 1/2
	99r	YCGGTRKMRCCRATRTACAT	128
	1653r	CAMARYTSYTCSGSRTTCAT	256	Pair 1
	100r	RYCGGTRKMRCCRATRTACA	256
	101r	CRYCGGTRKMRCCRATRTAC	256
	1761r	GGYTCVACBTCRTCRCCCAT	72	Pair 2
	1763r	GYGGYTCVACBTCRTCRCCC	144
	1762r	YGGYTCVACBTCRTCRCCCA	144
	1413r	TCSACRTCSGCRTCSGYCAT	64
ffh	1140f	ARGCSATYATYMRBTCSATG	384
	1141f	RGCSATYATYMRBTCSATGA	384
	1142f	GCSATYATYMRBTCSATGAC	192
	603f	VYRTYGAYGARGMGMTGATG	384
	890f	DVSCGYATYYTSGGYATGGG	576
	1140r	BBSCGYTCBKYYKKSGTCAT	6912
	1141r	BBBSCGYTCBKYYKKSGTCA	20736
	1142r	TBBBSCGYTCBKYYKKSGTC	20736
	603r	AYSKCBKYSRYYTCVKBCAT	27648
	890r	YCARSGWSASSAYRTCRCCC	1024
infB	843f	ACGMRGCSTTYACSGCVATG	96
	673f	DCCRGTBGTBACSRTCATGG	216
	674f	CCRGTBGTBACSRTCATGGG	72	Pair 1
	672f	CDCCRGTBGTBACSRTCATG	216
	843r	TKVGCRCCRCGGGCACGCAT	24	Pair 1
	673r	RCCRTGRTCRACGTGRCCCA	32
	674r	TRCCRTGRTCRACGTGRCCC	32
	672r	CCRTGRTCRACGTGRCCCAT	16
dnaX	384f	TYATYGAYGARGTSCAYATG	64
	384r	AAVSCSBSSKKSGWSAGCAT	4608
dnaK	28r	ATWCCRATDAYYYTDSYCAT	1152
der	890f	ATYGYSKTSAAYAARTGGGA	128
	889f	BATYGYSKTSAAYAARTGGG	384
	888f	TBATYGYSKTSAAYAARTGG	384
	890r	BVTCBTYBTCSABSVSRTCC	23328
	889r	VTCBTYBTCSABSVSRTCCC	7776
	888r	TCBTYBTCSABSVSRTCCCA	2592
atpF1	798f	SYGCVMGBMTGRYSGCSATG	2304
	798r	TTRTCSGTBGCVKYBTYCAT	864
atpD	636f	CSMTSGTBTWYGGYCARATG	384	Pair 1
	838f	RACVCTGGCHRMMGARATGG	288
	839f	ACVCTGGCHRMMGARATGGG	144
	837f	CRACVCTGGCHRMMGARATG	288
	636r	KYDCCYGGYGGYTCRTYCAT	384
	838r	RCGYTCYTGCARYDSRCCCA	384
	0r	DYDWYDDYDSYDKYDSYCAT	2239488
	839r	TRCGYTCYTGCARYDSRCCC	384
	837r	CGYTCYTGCARYDSRCCCAT	192	Pair 1
pyrG	828f	MVSYSGAYHTGDMSSAVTGG	20736
	1151f	GGYATYTGYYTSGGYATGCA	64
	1150f	SGGYATYTGYYTSGGYATGC	128
	828r	BBRTCSASSANSTBBTYCCA	20736
	1151r	MYTCRATVACSGYSMHYTGC	2304
	1150r	YTCRATVACSGYSMHYTGCA	1152
ileS	1392f	TBGMVRRYSGBSSBGAYTGG	20736
	1608f	CSGAYRYBMTSGAYGTBTGG	1152
	1722f	YYGAYCARMMYCGYGGYTGG	512
	1723f	YGAYCARMMYCGYGGYTGGT	256
	1724f	GAYCARMMYCGYGGYTGGTT	128
	708f	VBRYBTMBDTSSTSRYCTGG	62208
	709f	BRYBTMBDTSSTSRYCTGGA	20736
	710f	RYBTMBDTSSTSRYCTGGAC	6912
	1255f	YYRYGCSAYVSMGYMVTGGT	9216
	1254f	WYYRYGCSAYVSMGYMVTGG	18432
	93f	MVGAVRKSCTVRMVYDYTGG	62208
	1416f	TYWCSCGYMAVCGYDMYTGG	2304
	1212f	ACWSCTAYCCRCAYTGCTGG	32	Pair 1
	1417f	YWCSCGYMAVCGYDMYTGGG	2304
	1418f	WCSCGYMAVCGYDMYTGGGG	1152
	283f	SSMBYRYRWRSCSGGYTGGG	12288
	282f	YSSMBYRYRWRSCSGGYTGG	24576
	284f	SMBYRYRWRSCSGGYTGGGA	6144
	1609f	SGAYRYBMTSGAYGTBTGGT	1152
	723f	YCTGGACSACSACSCCBTGG	48
	724f	CTGGACSACSACSCCBTGGA	24
	725f	TGGACSACSACSCCBTGGAC	24
	1824f	AYRRVRAVGGCMRSAARATG	2304
	1392r	CGBTKRCGSSWRAKVSHCCA	6912
	1608r	RTSGMRCCSGARTCRAACCA	128	Pair 1
	1722r	RBSWGCRRSGWVTRRAACCA	4608
	1723r	SRBSWGCRRSGWVTRRAACC	9216
	1724r	BSRBSWGCRRSGWVTRRAAC	27648
	708r	GTCCAVGGSGTSGTBGTCCA	36
	709r	SGTCCAVGGSGTSGTBGTCC	72
	710r	KSGTCCAVGGSGTSGTBGTC	144
	1255r	YKYRKYSAYSBHGAYRAACC	18432
	1254r	KYRKYSAYSBHGAYRAACCA	9216
	93r	WAVAKVYYSWYBTCBTBCCA	31104
	1416r	AHSGGVAKCGGMRYRCCCCA	576
	1212r	ABCGGBKTBTYRBDRCGCCA	3888
gyrA	531f	SCGGYATYGCSGTSGGYATG	64
	75f	SCTAYMTCGAYTAYGCSATG	64	Pair 1
	533f	GGYATYGCSGTSGGYATGGC	32
	532f	CGGYATYGCSGTSGGYATGG	32
	531r	GGCGGRATRTTGGTSGCCAT	8	Pair 1
	75r	CGSSMSACRATVACGSWCAT	384
	533r	GCGGCGGRATRTTGGTSGCC	8
	532r	CGGCGGRATRTTGGTSGCCA	8
leuS	1575f	TYWSSCGYCARCGYTAYTGG	256
	1576f	YWSSCGYCARCGYTAYTGGG	256
	894f	ARVHSATGCARCRCAACTGG	144
	1577f	WSSCGYCARCGYTAYTGGGG	128
	2307f	YSGARVAVDMBMTSSMVTGG	62208
	105f	MVMAVKGGCARVMVYWYTGG	20736
	896f	VHSATGCARCRCAACTGGAT	72
	895f	RVHSATGCARCRCAACTGGA	144
	699f	MVRAVDCSVYSGTSAACTGG	5184
	2193f	DYVRVGRSRKSGAVAARATG	20736
	1828f	DYVRVGRSRKSGAVAARATG	20736
	1838f	TKBGYSGRHWSSTSCTGGTA	2304
	1836f	MSTKBGYSGRHWSSTSCTGG	9216
	1837f	STKBGYSGRHWSSTSCTGGT	4608
	201f	ARTWYTAYKBSYTSKMBATG	9216
	861f	WBSWSRASSWSSWBGRYTGG	73728
	1575r	AYCGGRAWYGGBBMRCCCCA	576
	1576r	SAYCGGRAWYGGBBMRCCCC	1152
	894r	CCBTYVSWBYKGCCRATCCA	1728
	1577r	YSAYCGGRAWYGGBBMRCCC	2304
	2307r	TCVAYRCCSKYBKYVKHCCA	20736
	105r	WASRYBYBVTBBTCBKCCCA	46656
	896r	CRCCBTYVSWBYKGCCRATC	3456
	895r	RCCBTYVSWBYKGCCRATCC	3456
	699r	GTBYBVWVSDCSGGRYMCCA	31104
	2193r	TTSYYYWKSGAYTTVSACAT	1536
	1828r	TTSYYYWKSGAYTTVSACAT	1536
	1838r	MSRYRWARCGSRVGWARTAC	6144
	1836r	RYRWARCGSRVGWARTACCA	1536
	1837r	SRYRWARCGSRVGWARTACC	3072
	201r	CCVSWBGGRTAVGGRAACAT	432
	861r	DBYTKSAYSBKYTCSGGCCA	6912
trmD	189f	WYGGYGGYGGYSCSGGCATG	128
	630f	AYGVVRARATYGVVVRVTGG	23328
	189r	RGYTSSRSCWKCATSACCAT	512
	630r	ARSGMYTSYTYBHGBCGCCA	3456
tsf	539f	GSYMRVSABRTYGCBATGCA	3456
	57f	ARMDSACYGGYGCMGGCATG	192
	539r	GVTTSRTNGCRGCRAYSTGC	768
	57r	GCYTTYTTRCARTCCATCAT	16
ruvB	383f	RTBCTSTAYCCSGCSATGGA	96
	382f	RRTBCTSTAYCCSGCSATGG	192
	383r	TRTCSAKSYGRWARTCYTCC	512
	382r	RTCSAKSYGRWARTCYTCCA	512
frr	33f	AMGAHGYYRARSAVMRVATG	6912
	33r	DCYKCVAYSGHYYTBTYCAT	10368
pheT	375f	GYSWVGWRWSCVACGGCATG	1152
	18f	TGMRRDTHHCHBWHWMHTGG	139968
	723f	WBGSVSMVWCBCCRSWVTGG	62208
	375r	TCRBSBDCSGARCAVAKCAT	2592
	18r	TYRACVWRYTCBYKYARCCA	4608
	723r	HKCARBCKSYBYTGCAKCCA	3456
trmD	189f	WYGGYGGYGGYSCSGGCATG	128
	630f	AYGVVRARATYGVVVRVTGG	23328
	189r	RGYTSSRSCWKCATSACCAT	512
	630r	ARSGMYTSYTYBHGBCGCCA	3456
tsf	539f	GSYMRVSABRTYGCBATGCA	3456
	57f	ARMDSACYGGYGCMGGCATG	192
	539r	GVTTSRTNGCRGCRAYSTGC	768
	57r	GCYTTYTTRCARTCCATCAT	16
ftsY	1002f	YYGAVCARYTSVARRYCTGG	2304
	1155f	ASAMYAARRHSRRYYTGATG	3072
	1002r	RCRYCGDYSCGYTCGSCCCA	384
	1155r	AYYTTBBYSAGYTCKTYCAT	1152

### Sheet: Published primers
Target.gene	Primer Name	New Name	Sequence	Degeneracy	Start	Finish	Reference
gyrB	a64f	NA	MGNCCNGSNATGTAYATHGG	1536	64	84	Barret et al 2015
	a353r	NA	ACNCCRTGNARDCCDCCNGA	2304	334	354
	Up1f	NA	CAYGCNGGNGGNAARTTYGA	512	296	315	Yamamoto and Harayama 1995
	Up2r	NA	CCRTCNACRTCNGCRTCNGTCAT	512	1487	1509
	gyrBBAUP2	gyrB57f	GCGGAAGCGGccngsnatgta	32	57	78	Santos and Ochman 2004
	gyrBBNDN1	gyrB1509r	CCGTCCACGTCGgcrtcngycat	16	1486	1509
rplB	rplBBDUP1	rplB228f	CAAGGTGGAGCGCATCsantaygaycc	32	228	255
	rplBBHDN1	rplB652r	GCCGCCGCCGwdnggrtgrtc	96	632	652
	rplBR	rplB706r	CGCCGCCGCCGwrnggrtgrtc	64	685	706
recG	recGBHUP2	recG885f	GGGCGACGTGGGCdsnggnaarac	192	885	909
	recGBMDN1	recG1304r	GGGTCCGGGGGatnggngtngc	64	1282	1304
pyrG	pyrGBAUP1	pyrG31f	GGCGTGGTGTCCTCCntnggnaargg	128	31	57
	pyrGBDDN2	pryG461r	GGAAGGGCAGGCACTcnatrtcnccna	128	434	461
leuS	leuSF	leuSf	GAGACCGTGCTGGCCaygarsarrt	32	?	?
	leuSBKDN1	leuSr	GGGGCAGCcccarwanckyt	64	?	?
lepA	lepABAUP1	lepA27f	CATCGCCCACATCgaycayggnaa	16	27	51
	lepABAUP2	lepA22f	TGCATCATCGCCCACrtngaycaygg	32	22	47
	lepABIDN1	lepA1044r	CATGTGCAGCAGGccnarraancc	64	1021	1044
ileS	ileSBCUP1	ileS276f	GCCCGGCTGGgaywsncaygg	64	276	296
	ileSBKDN1	ileS1619r	TGGAGCCGGAGTCGawccanmmntc	128	1594	1619
recA	recABDUP1	recA202f	CCCGAGTCCTCCggnaaracnac	32	202	225
	recABGDN2	recA644r	CGTTGCCGCCGgkngtnryytc	256	622	644
	recABHDN1	recA769r	GAAGGGTGGGGCCanyttrttytt	32	745	769
