## Supplementary data 2 for "Activity-resolved microbial community profiling using *rpoB* gene and transcript sequencing"

### Sheet: Sheet1
Sample	Type	NuAc	Target	Copies.g
M1-cDNA-rpoB	Sediment	cDNA	rpoB	2.24205e+06
M2-cDNA-rpoB	Sediment	cDNA	rpoB	1.60265e+06
M3-cDNA-rpoB	Sediment	cDNA	rpoB	1.99389e+06
M4-cDNA-rpoB	Sediment	cDNA	rpoB	1.47569e+06
M5-cDNA-rpoB	Sediment	cDNA	rpoB	1.65739e+06
M1-DNA-rpoB	Sediment	DNA	rpoB	3.41459e+08
M2-DNA-rpoB	Sediment	DNA	rpoB	2.85597e+08
M3-DNA-rpoB	Sediment	DNA	rpoB	3.0249e+08
M4-DNA-rpoB	Sediment	DNA	rpoB	2.25745e+08
M5-DNA-rpoB	Sediment	DNA	rpoB	2.48474e+08
S1-cDNA-rpoB	Soil	cDNA	rpoB	2.29735e+07
S2-cDNA-rpoB	Soil	cDNA	rpoB	2.75926e+07
S3-cDNA-rpoB	Soil	cDNA	rpoB	2.57822e+07
S4-cDNA-rpoB	Soil	cDNA	rpoB	2.80988e+07
S5-cDNA-rpoB	Soil	cDNA	rpoB	2.43646e+07
S1-DNA-rpoB	Soil	DNA	rpoB	4.11892e+09
S2-DNA-rpoB	Soil	DNA	rpoB	5.14888e+09
S3-DNA-rpoB	Soil	DNA	rpoB	4.8842e+09
S4-DNA-rpoB	Soil	DNA	rpoB	5.8461e+09
S5-DNA-rpoB	Soil	DNA	rpoB	4.45212e+09
M1-DNA-16SrRNA_S215	Sediment	DNA	16SrRNA	2.15308e+09
M2-DNA-16SrRNA_S221	Sediment	DNA	16SrRNA	1.54776e+09
M3-DNA-16SrRNA_S227	Sediment	DNA	16SrRNA	1.57675e+09
M4-DNA-16SrRNA_S182	Sediment	DNA	16SrRNA	1.36836e+09
M5-DNA-16SrRNA_S190	Sediment	DNA	16SrRNA	1.52551e+09
M1-cDNA-16SrRNA_S228	Sediment	cDNA	16SrRNA	3.48881e+12
M2-cDNA-16SrRNA_S188	Sediment	cDNA	16SrRNA	2.34382e+12
M3-cDNA-16SrRNA_S195	Sediment	cDNA	16SrRNA	2.62077e+12
M4-cDNA-16SrRNA_S202	Sediment	cDNA	16SrRNA	1.06702e+12
M5-cDNA-16SrRNA_S208	Sediment	cDNA	16SrRNA	8.95801e+11
S1-DNA-16SrRNA_S181	Soil	DNA	16SrRNA	4.18377e+10
S2-DNA-16SrRNA_S189	Soil	DNA	16SrRNA	4.30485e+10
S3-DNA-16SrRNA_S196	Soil	DNA	16SrRNA	4.59303e+10
S4-DNA-16SrRNA_S203	Soil	DNA	16SrRNA	5.09127e+10
S5-DNA-16SrRNA_S209	Soil	DNA	16SrRNA	4.44039e+10
S1-cDNA-16SrRNA_S197	Soil	cDNA	16SrRNA	9.21921e+12
S2-cDNA-16SrRNA_S204	Soil	cDNA	16SrRNA	1.16879e+13
S3-cDNA-16SrRNA_S210	Soil	cDNA	16SrRNA	1.10436e+13
S4-cDNA-16SrRNA_S216	Soil	cDNA	16SrRNA	1.44427e+13
S5-cDNA-16SrRNA_S222	Soil	cDNA	16SrRNA	2.28301e+13
